# Time-varying stimuli that prolong IKK activation promote nuclear remodeling and mechanistic switching of NF-κB dynamics

**DOI:** 10.1101/2024.09.26.615244

**Authors:** Steven W. Smeal, Chaitanya S. Mokashi, A. Hyun Kim, P. Murdo Chiknas, Robin E. C. Lee

## Abstract

Temporal properties of molecules within signaling networks, such as sub-cellular changes in protein abundance, encode information that mediate cellular responses to stimuli. How dynamic signals relay and process information is a critical gap in understanding cellular behaviors. In this work, we investigate transmission of information about changing extracellular cytokine concentrations from receptor-level supramolecular assemblies of IκB kinases (IKK) downstream to the nuclear factor κB (NF-κB) transcription factor (TF). In a custom robot-controlled microfluidic cell culture, we simultaneously measure input-output (I/O) encoding of IKK-NF-κB in dual fluorescent-reporter cells. When compared with single cytokine pulses, dose-conserving pulse trains prolong IKK assemblies and lead to disproportionately enhanced retention of nuclear NF-κB. Using particle swarm optimization, we demonstrate that a mechanistic model does not recapitulate this emergent property. By contrast, invoking mechanisms for NF-κB-dependent chromatin remodeling to the model recapitulates experiments, showing how temporal dosing that prolongs IKK assemblies facilitates switching to permissive chromatin that sequesters nuclear NF-κB. Remarkably, using simulations to resolve single-cell receptor data accurately predicts same-cell NF-κB time courses for more than 80% of our single cell trajectories. Our data and simulations therefore suggest that cell-to-cell heterogeneity in cytokine responses are predominantly due to mechanisms at the level receptor-associated protein complexes.
