## Supplementary material for "Time-varying stimuli that prolong IKK activation promote nuclear remodeling and mechanistic switching of NF-κB dynamics": D2FCSquared Matlab Files: MeanIKKTrajectories.csv

Scenarios	a1	b1	c1	a2	b2	c2	a3	b3	c3	a4	b4	c4
Control	-364.476122	226.817459	408.6478541	364.6585143	226.8008933	408.5840181	-0.084527412	1628.255617	106.5898128	0.957383572	-2547.313362	6030.949677
1X6 min	100.5142673	1201.054055	418.7328506	68.39972042	852.134248	279.8563739	68.80183964	1693.739312	661.6821169	37.05393237	2659.718623	1382.303589
1X30 min	-4088.409102	1930.288888	652.6054501	120.3746757	1016.05492	349.7696758	4256.327518	1919.750271	665.2490022	66.20740688	3745.459584	2162.227081
4X1.5 min	-44868.965	1548.88625	595.6080497	44959.0131	1548.799276	596.0408486	62.07947459	2393.894359	1030.741012	34.95648605	3800.055461	2084.671257
1X30 sec	9.46121361	933.7583436	406.1054256	13.04396463	1446.012697	678.9640087	8.848860151	650.2710502	268.2440765	4.183327101	2188.308221	1193.555279
1X2 min	45.70784438	1023.372436	396.1113727	50.77476244	1488.809047	632.0702838	33.16513128	2308.045484	1222.948465	34.96161643	701.0672404	266.361944
1X15 min	153.1440709	1360.739514	647.1965741	91.06894488	1974.322939	843.3171681	60.94633286	3156.197843	1596.234168	-37.93986345	667.8092867	373.8539617
2X3 min	35.15217989	2959.970602	1180.571568	57.98486895	1957.644824	791.9060658	55.19325507	1262.056655	611.2300357	9.735356166	4634.034321	2130.569252
3X2 min	-36873.51373	1863.817473	717.1007551	52.30753094	828.2857123	375.5867688	36981.76714	1862.988794	717.9713702	44.27662399	3159.145841	1807.405159
