## Supplementary material for "Time-varying stimuli that prolong IKK activation promote nuclear remodeling and mechanistic switching of NF-κB dynamics": D2FCSquared Matlab Files: SingleCellTrajectories.xlsx

### Sheet: Control
a1	b1	c1	a2	b2	c2	a3	b3	c3	a4	b4	c4
1.575	3179.65	396.83	1.53817	1942.22	1115.09	0.945695	-371.355	5650.28	-0.245234	2118.9	113.681
1.6003	1276.1	694.614	0.936291	306.765	377.888	0.539701	5852.45	1861.89	1.07163	2670.49	628.031
1.06302	4408.56	373.101	0.514624	1147.89	283.095	1.00968	352.416	539.672	0.290329	2560.28	1124.58
1.67737	490.92	789.208	-953.947	4479.1	2161.68	955.021	4478.51	2164.48	-0.0869183	7382.01	4.07314e+07
0.215307	3626.13	382.387	0.681033	418.265	521.426	-167.959	2261.73	758.069	168.952	2261.75	760.806
1.65214	725.853	531.287	0.0263557	1437.84	9.14277e+06	-0.686313	780.461	239.624	0.736865	1502.97	285.334
2.53103	503.524	286.025	1.48147	926.902	198.692	1.58564	1536.04	458.239	0.887462	41.056	188.991
1.62456	706.478	507.011	0.920457	7440	450.179	0.634791	2049.02	359.253	1.31053	2620.22	442.546
0.614108	3938.8	412.654	0.612623	2780.7	412.399	0.827925	3359.31	543.071	0.703366	357.038	400.896
0.328783	492.128	155.693	0.410981	761.003	212.423	0.670748	324.961	383.038	0.139219	1007.32	132.421
0.485047	1657.21	515.332	0.922884	4081.06	447.12	0.926481	2372.11	467.403	0.377045	458.425	367.581
-32.3125	1115.81	143.856	0.648701	753.745	322.204	32.6716	1116.1	144.617	0.542274	1708.58	481.447
0.769259	2163.44	367.964	-0.0016897	972.973	1.37285e+07	0.604474	779.772	542.785	0.321197	1214.1	258.039
0.65125	1572.31	259.601	-0.231025	7675.68	7.38512e+08	1.17415	3539.76	4788.63	0.589533	6905.67	1208.95
0.955295	1434.21	668.058	1.21198	499.031	475.458	-0.00116824	2151.35	2.69986e+07	0.681817	2210.24	439.671
409.936	594.141	385.842	0.0368024	723.932	74.7212	-0.271795	942.868	151.352	-408.607	594.142	385.328
0.642945	2811.03	308.689	0.3347	3452.08	335.396	0.232799	3822.91	172.631	0.256679	2482.45	225.259
0.230911	1455.93	147.223	-0.000189861	1059.46	2.29796e+06	0.231038	944.152	147.263	0.314143	1200.07	218.219
0.490076	3891.34	279.683	0.490792	3548.98	279.811	0.335341	2099.39	205.83	0.335434	1740.78	206.004
0.231466	1215.57	147.386	-0.00018962	800	4.47844e+06	0.314277	959.076	218.591	0.229741	703.676	146.932

### Sheet: 1x30 sec
a1	b1	c1	a2	b2	c2	a3	b3	c3	a4	b4	c4
6.92587	1031.72	327.285	8.08802	1390.55	445.509	11.1142	1980.19	1024.61	2.71718	708.616	228.433
25.6616	1646.54	639.972	9.41364	1078.53	372.725	8.492	2578.16	1377.01	3.58218	739.978	247.104
3.03888	1625.57	212.265	15.1461	2312.02	1117.21	6.54794	829.064	330.531	8.86734	1234.97	348.753
-526662	1349.78	529.056	32.7093	2160.82	879.889	526696	1349.78	529.066	4.55795	4036.85	1104.84
4.49142	2337.15	656.765	3.16363	1159.14	546.338	1.31272	693.908	368.368	2.7312	3560.83	504.468
0.577157	1232.23	69.7229	14.6921	1006.43	427.978	2.1728	1439.82	151.095	13.6055	1615.04	701.203
20.7113	1589.99	665.772	9.37408e+08	1584.94	0.890237	16.6861	1029.69	456.749	5.84777	2414.79	1034.04
15.8265	1168.62	449.456	0.092858	1450.1	18.9018	4.80993	801.396	295.807	13.4412	1702.39	739.339
4.51571	955.705	393.843	4.88689	1836.72	657.869	1.45625	597.954	243.547	1.27118	3296.52	1048.94
9.8874	934.358	427.224	2798.91	1786.94	649.563	-2789.39	1787.27	649.008	0.744511	3902.74	961.006
1.50989	1201.22	77.02	-9441.98	1029.97	361.995	15.6066	1527.54	647.783	9460.47	1029.92	362.167
0.138763	1444.17	34.5921	11.7524	1636.16	769.077	-4.91784	1757.19	474.754	1.76187	1905.43	1780.26
21.6533	1500.9	618.746	16.9756	955.849	449.738	20.1228	2256.19	870.94	1.47629	3717.89	524.062
9.57296	1107.06	447.248	3.33509	672.902	313.679	1.3654	1648.52	190.937	5.72729	1825.94	590.047
19.0517	1063.21	406.666	2.66057	2494.57	932.373	28.5873	1678.69	659.961	6.14961	710.86	283.818
-15955.5	1148.25	448.564	15981.8	1148.17	448.739	2997.43	2469.53	860.268	-2991.34	2471.13	859.064
3.62317	874.131	275.912	4.90954	1520.5	682.694	2.41085	519.192	210.563	0.939888	2602.11	458.219
13.524	1634.9	167.871	7.84813	1720.3	766.517	-13.8073	1634.21	171.155	2.75154	913.153	391.774

### Sheet: 1x2 min
a1	b1	c1	a2	b2	c2	a3	b3	c3	a4	b4	c4
25.0559	1324.63	534.25	14.5174	869.94	420.284	26.7898	2129.15	752.568	9.25427	3537.52	1060.68
57.5347	1434.54	590.013	46.714	2241.59	984.239	48.2298	944.42	426.994	4.66212	4096.95	2014.32
12.8576	1007.16	375.143	15.6194	1523.04	545.062	3.85788	665.829	255.352	9.79905	2683.16	1429.76
45.6559	1210.84	417.768	59.3613	1772.53	724.321	21.7347	867.078	296.652	53.8592	2740.27	1455.46
-4.89799e+06	1525.05	564.312	62.0865	2482.52	1073.97	4.89809e+06	1525.05	564.317	7.47084	4068.49	1842.6
102308	1423.67	526.783	41.2538	2256.21	895.319	-102217	1423.73	526.613	21.1728	3175.62	1329.92
30.9285	1574.46	568.302	-1.27451	2051.69	256.234	17.0406	1062.18	439.682	19.5695	2391.7	1049.86
107942	1487.46	500.847	-107872	1487.54	500.748	20.5756	835.041	346.873	14.3763	2171.29	893.624
20.5637	1098.96	370.8	19.6566	1555.69	623.436	20.2268	2054.92	900.178	6.64649	720.528	214.746
-66.5483	333.643	1023.89	7.95334	1286.71	378.739	67.203	589.248	1999.19	-0.260754	2093.56	101.173
-7495.94	1942.8	584.993	18.9018	1122.1	416.32	7528.4	1942.05	585.861	15.9526	2788.25	1034.3
17.8122	1216.79	464.592	21.465	1840.86	774.301	1.12123	5055.21	2918.21	8.46465	859.966	339.633
59666.6	1515.09	514.621	-59619.6	1515.15	514.472	17.5997	846.231	371.411	14.0511	2426.67	918.101
61423.7	1783.06	603.227	42.85	949.051	423.195	-61349.1	1783.27	602.994	22.236	2843.97	915.141
44.1649	1198.52	421.15	72.0604	1684.24	635.719	18.4321	848.366	309.565	39.4526	2530.28	1343.02
43.2859	1259.33	503.477	57.1402	1862.74	703.178	26.1918	847.276	387.848	38.6644	2761.89	845.463
-307407	1073.97	384.798	307547	1073.97	384.84	156.347	1600.65	628.335	124.391	2441.13	1106.3
-58156.8	1343.12	455.134	94.4414	1972.19	758.544	58306.9	1342.95	455.392	64.1062	3041.05	1418.04
72.048	1451.24	782.47	-47958.7	1013.32	546.928	47961.6	1013.34	546.789	23.644	2456.1	1172.17
42.837	1964.82	689.272	71.5877	1402.07	518.694	16.9249	2946.34	1074.84	45.6651	995.561	416.406

### Sheet: 1x6 min
a1	b1	c1	a2	b2	c2	a3	b3	c3	a4	b4	c4
-20.7366	600.648	481.504	35.8082	2094.04	578.912	48.5023	2989.3	1273.28	96.1427	1301.53	739.6
206053	1766.71	562.843	45.702	1033.26	432.031	-205957	1766.78	562.763	36.9421	2754.64	845.869
75.6301	1427.17	478.4	41.0509	1977.54	684.559	30.371	1040.54	363.033	21.2385	2831.25	1215.34
61.3948	1459.46	518.522	3.06071	1201.51	48.6081	26.9877	2079.69	789.371	31.4498	1074.81	407.033
8.69792	1456.37	58.516	-1.03982e+06	1529.04	519.623	1.04006e+06	1529.01	519.659	69.0448	2458.85	1103.94
2.95259	1203.61	38.9223	59.9966	1482.54	505.44	27.5028	2553.2	1261.84	40.8922	1089.75	391.161
98.5475	1234.95	415.602	62.3436	1644.51	558.786	23.6325	2634.11	1132.12	22.9953	869.229	288.244
125364	1917.12	586.041	-125264	1917.28	585.89	68.7692	1167.79	413.141	38.2629	2761.95	1022.09
112.456	1631.26	583.877	106.006	1153.59	443.905	43.398	2283.52	808.279	31.5571	3209.22	1225.87
64351.4	1791.48	548.347	26.8696	1099.06	404.213	-64309.8	1791.59	548.218	11.2699	2659.85	1338.01
65.1988	1300.37	438.113	19.8562	941.488	309.91	99.5119	1886.32	695.132	45.4041	2794.06	1080.04
125.575	1306.87	751.864	23.5796	2285.88	577.941	70.9862	2764.38	1654.36	-47.0193	698.608	556.653
31.9785	1886.24	611.719	-629107	1341.28	427.11	629186	1341.28	427.12	12.5327	3038.25	1235.92
-857.072	933.707	579.101	158.363	1307.46	870.362	40.3852	3348.17	1376.52	867.548	978.477	576.135
89.6808	1291.24	436.356	89.45	1791.95	629.581	25.8454	928.838	317.72	62.2551	2513.31	1037.1
129.036	1530.25	531.231	102.052	2131.01	747.412	78.1551	1114.76	416.298	67.7725	3527.91	1225.83
97.7917	1310.7	461.118	84.6702	1804.96	657.628	31.3157	931.334	332.883	55.1521	2507.27	1076.65
143.981	1274.21	446.596	133.12	1768.21	663.321	43.611	910.468	323.182	96.5274	2624.32	1221.94
54.1265	1374.03	466.908	64.4484	1960.22	704.236	25.6959	995.61	361.153	50.546	2843.07	1354.03
613018	1475.26	499.768	-612807	1475.29	499.725	61.1459	2291.14	883.768	32.9773	3861.75	1105.13
-15.6561	3182.13	493.146	8.15454	1212.26	411.256	95.2395	1631.07	758.391	44.8773	2945.69	932.689
2.61589	1765.42	232.327	11.6391	2071.84	460.784	54.3232	1255.47	520.74	38.6481	1966.14	999.23
208265	2131.18	670.393	-208182	2131.29	670.25	75.6163	1220.02	449.072	12.0564	3550.22	923.51
-37.0024	1799.25	532.901	216.909	1554.57	911.622	-55.2824	663.949	519.08	43.1446	3594.71	1263.62
217043	1614.64	481.877	43.5732	978.617	315.656	-216868	1614.76	481.756	32.942	2602.32	1105.4
104.647	1812.4	971.673	1975.34	1235.76	657.517	-1899.5	1218.46	658.039	43.9725	4026.49	1695.84
-167381	1980.89	595.149	57.1393	1197.5	426.845	167490	1980.77	595.26	37.4882	3234.55	1022.69
9.12782e+06	2357.34	755.9	125.462	1353.52	496.593	-9.12771e+06	2357.35	755.896	48.543	3670.65	1414.44

### Sheet: 1x15 min
a1	b1	c1	a2	b2	c2	a3	b3	c3	a4	b4	c4
691928	2250.44	647.355	-691802	2250.48	647.313	29.6414	3555.2	968.283	60.1367	1386.44	475.041
-1.6015e+06	2407.31	725.734	1.60161e+06	2407.28	725.757	89.7855	1449.36	494.164	25.8714	3629.5	1034.96
337934	2352.19	731.614	75.8934	1393.65	507.846	-337723	2352.37	731.456	68.4298	4005.77	1031.48
167.139	1676.91	535.832	75.7144	1291.89	423.788	72.0335	2377.85	905.942	32.9511	3724.97	1652.78
49.5629	2607.07	873.579	1.67387e+06	1750.35	543.384	51.9576	3923.96	1453.24	-1.67365e+06	1750.35	543.368
77.5413	2584.03	882.262	73.8961	1862.51	653.125	27.4599	4116.08	808.714	27.2802	1277.85	462.15
133.982	2024.38	713.752	77.0846	2828.52	983.813	82.7666	1388.82	491.613	67.2787	3856.04	1332.44
623085	2643.04	818.611	53.8901	1461.93	517.719	-622923	2643.08	818.538	63.1787	4365.48	1157.51
-127585	2277.18	694.153	187.319	1403.93	491.994	127723	2276.77	694.48	63.9874	3802.62	1505.84
289.375	1659.74	524.401	134.221	1295.26	421.728	99.1923	2325.05	846.155	51.841	4017.64	1714.29
-308.067	1907.82	539.016	130972	2253.64	647.734	-130590	2254.55	647.118	65.5147	3810.07	1335.53
123.33	1938.07	552.424	42.9511	1425.04	434.948	72.7068	2624.27	569.097	56.9601	3327.27	1343.95
284176	1763.23	504.041	107.412	2470.98	832.886	-284036	1763.27	503.969	51.2466	3900.15	1399.29
-219688	2296.57	667.465	219882	2296.27	667.69	153.275	1464.33	472.248	66.781	4039.1	1420.03
101.765	1917.2	601.954	72.2231	1446.68	464.759	100.094	2525.94	853.639	80.0094	3274.69	1337.86
459527	2755.5	831.382	-459439	2755.57	831.309	42.1372	1649.29	546.869	25.6459	4194.27	1588.54
38.1769	1519.16	475.35	-1.82537e+06	2395.84	685.727	1.8255e+06	2395.82	685.739	44.7255	3527.2	1340.78
167.897	2373.24	787.894	26.9704	3662	554.365	79.0242	1626.76	546.947	65.5774	3908.93	1612.23
148794	2297.42	643.162	-148534	2297.74	642.912	131.659	1477.95	460.347	105.649	3599.68	1339.69
-144293	1941.72	626.74	144465	1941.51	626.905	92.5053	2060.42	2001.67	-73.8161	1104.77	1143.83
1.29237e+07	2256.05	646.2	101.833	1382.21	457.366	-1.29235e+07	2256.05	646.197	75.5652	3417.57	944.38
3.14149	1680.05	22.3856	178.908	1650.71	615.9	1.2883	1937.82	31.6705	22.0563	2516	959.933

### Sheet: 1x30 min
a1	b1	c1	a2	b2	c2	a3	b3	c3	a4	b4	c4
-499339	2295.92	718.642	140.545	1237.99	473.665	499582	2295.83	718.779	100.055	3912.52	1415.66
312.123	1445.9	1011.62	71.2221	3068.17	952.357	-121.11	589.997	517.311	76.0453	4539.8	1575.26
252.665	1859.24	662.956	104.033	2813.7	694.176	108.146	4271.13	1483.54	195.099	1251.53	479.065
178.209	1185.32	504.76	218.252	1370.51	1277.91	-166.795	678.63	747.711	84.6996	4033.6	2679.93
1.24112e+06	1753.65	550.111	83.0075	2657.48	970.89	-1.24091e+06	1753.66	550.081	57.637	4366.94	2035.23
-126858	2777.93	870.88	126977	2777.48	871.313	115.886	1539.81	540.873	40.128	4470.08	1814.77
-62880.7	2562.71	786.281	32.7395	1454.93	495.335	62954.7	2562.4	786.653	34.1409	3855.23	1665.53
30373.2	2037.89	940.837	-30056.6	2041.25	937.727	-110.147	778.644	561.327	104.956	4667.09	2663.09
68.7077	2256.3	836.433	-1.58365	2888.54	164.509	17.8447	1377.71	456.223	54.1334	3402.94	1161.66
240.528	1417.19	449.886	78.8988	1058.1	335.206	107.279	1963.92	666.536	23.0633	4622.96	2341.49
432632	2343.82	723.139	98.6621	1355.97	490.053	-432438	2343.94	723.016	54.0582	4331.61	1641.09
97.0186	1639.89	553.693	91.3363	2275.85	732.376	45.7974	1161.97	424.358	27.7587	3445.5	1739.3
60225	2530.51	895.1	41.5988	1266.4	477.184	-60146.7	2530.73	894.698	17.4225	4597.92	2591.76
446.128	1268.13	754.405	132.535	2272.72	916.508	-183.695	752.898	522.645	48.9856	4159.44	1485.25
-1.06303e+06	1834.27	592.832	81.4786	3053.38	1009.19	1.0632e+06	1834.26	592.863	42.156	4883.32	1074.04
257.871	1715.18	568.583	132.517	1252.34	426.159	97.8337	2429.04	875.37	48.8001	4239.48	2313.64
225.188	1924.35	688.169	94.9655	2734.29	1061.25	134.655	1329.06	480.844	120.95	4853.46	2083.99
145932	2063.79	975.258	-145721	2064.73	974.498	-105.767	724.32	538.938	67.6543	4676.68	1908.44
45065	1519.91	486.67	47.9589	2305.07	917.986	-44941.1	1520.1	486.325	31.1475	4933.07	1965.05
3.20589	1438.72	22.0407	63.9165	2083.12	795.934	138.109	1410.9	524.066	40.1113	4633.83	2126.4
-705832	2425.36	775.307	138.179	1369.11	498.229	706065	2425.25	775.386	108.111	4290.5	2225.7

### Sheet: 2x3 min
a1	b1	c1	a2	b2	c2	a3	b3	c3	a4	b4	c4
74.5554	1473.88	530.152	34.5209	1026.9	430.751	69.018	2059.94	706.865	42.4008	2818.17	1385.18
1.21795	1683.85	49.52	36.8569	1621.6	586.47	13.3433	2312.82	1270.15	14.1563	968.399	465.265
17.2503	4669.6	1745.73	-118.271	2391.83	785.622	213.824	2268.64	1022.5	9.61779	6686.04	613.589
-16282	1923.93	751.835	8.97778	765.601	407.588	16319.5	1923.49	752.611	11.8482	2971.67	1378.95
-274082	1922.04	719.719	40.5484	3124.54	1005.48	274169	1922.01	719.801	21.323	4599.96	2396.76
64.1608	2247.19	724.423	68.2503	3399.02	1677.81	48.8612	1484.14	601.748	15.4777	6468.95	1207.99
-17913.5	2224.3	666.207	17950.9	2223.99	666.766	11.7997	1272.87	489.935	16.43	3443.72	1243.36
43.4597	3072.25	1262.75	56.7008	1414.84	599.245	76.7459	2052.28	818.065	4.36635	5504.56	1729.33
67.4757	1669.27	694.887	-0.683641	2609.21	106.86	86.1215	2540.27	1106.3	18.756	3788.92	2037.76
63167.4	2195.64	611.561	49.1422	1289.14	508.795	-63088.3	2195.83	611.258	41.613	3096.18	1504.5
281589	1969.37	695.135	44.1835	3162.33	969.968	-281491	1969.39	695.064	9.80408	4870.3	1067.62
-193167	2548.05	888.959	193235	2547.98	889.081	31.6968	4021.28	1930.82	29.1963	1319.44	486.714
48.1465	2144.64	835.099	31.7258	3205.6	1480.94	24.0959	1407.63	578.167	3.21862	5362.64	2876.45
-308.88	-526.088	1819.86	29.8113	1510.26	503.296	29.2938	2113.87	682.222	958.484	-5634.24	5133.08
19.749	1399.83	530.418	44.5345	3178.45	1354.13	65.8856	1990.71	747.77	16.3558	4495.01	2102.43
59.7677	2018.11	742.588	34.2928	3013.57	1298.62	16.2773	1316.15	524.599	5.8766	4594.24	2462.69
67.8069	2070.89	781.274	28.8393	3397.4	1003.66	29.4748	1413.99	570.04	9.73442	4928.67	1781.49
1.2869	1918.79	22.0374	92.2158	2818.93	1283.15	31.2784	4675.41	2468.76	86.1563	1779.89	741.054
9.33167	1854.64	2.29077	48.3237	2199.1	853.81	31.4982	1526	575.454	39.3228	3243.61	1605.12

### Sheet: 3x2 min
a1	b1	c1	a2	b2	c2	a3	b3	c3	a4	b4	c4
125.854	1800.39	698.788	68.0139	2567.52	988.609	69.3747	1211.41	483.394	48.9389	3681.59	1662.48
210.215	1667.77	649.644	90.4485	1142.71	463.375	94.9383	2990.65	1250.56	29.972	4927.18	1125.4
87.851	1580.69	544.967	46.8319	1068.86	393.22	121.936	2106.79	755.109	81.9377	3313.92	1773.23
69.4056	1641.05	624.295	47.404	2200.22	871.434	16.9822	4232.82	2299.93	111.749	1158.21	485.096
102.777	2089.53	888.135	0.671771	2644.52	29.3635	41.1877	1318.77	562.976	107.539	3336.69	1639.65
-181861	1517.06	485.333	126.151	2304.79	891.388	181950	1517.06	485.411	80.9182	3962.2	2189.82
24092	1762.23	1041.5	116.616	2712.33	750.397	-23974.2	1764.44	1046.47	62.9954	2673.11	2593.84
102.816	1447.33	759.447	33.0262	2302.71	484.311	-105.107	406.055	1176.14	97.5273	789.401	3388.14
3.6566	1706.83	212.204	82.0494	1900.74	674.943	49.3364	1275.98	510.383	56.7974	3013.18	1127.25
101.185	1379.15	490.885	128.266	1873.55	687.374	53.6375	952.434	354.692	47.1326	3744.73	2595.54
2.43542e+06	1880.59	668.085	-2.43528e+06	1880.6	668.075	73.1555	994.768	440.177	58.4129	3330.22	1603.69
-34409.8	2033.38	666.363	43.4217	991.002	463.578	34499.5	2032.75	666.92	20.507	3193.63	1384.38
903824	2177.51	775.573	-903638	2177.55	775.527	57.2986	1077.69	456.529	81.8183	3551.87	1488.01
82.0563	1721.76	650.864	47.8732	2583.19	1071.67	47.87	1072.77	472.503	10.3352	4125.25	2189.58
63.3622	1683.58	661.304	33.7608	2444.16	848.649	47.9073	1033.39	465.456	23.4021	3146.33	1273.89
42708.5	1720.93	612.569	-42637.7	1721.13	612.367	45.7496	2449.92	992.436	37.3803	872.013	412.934
40.2913	1517.78	648.638	35.0881	2338.38	975.883	29.6538	890.187	415.876	25.8789	3281.55	1437.93
-1.34895e+06	1513.42	614.488	87.1166	3198.91	1533.72	26.7724	5979.4	1576.88	1.34912e+06	1513.4	614.526
65.984	1779.15	848.357	21.0917	982.223	445.591	37.3238	2800.35	1225.28	3.47142	5806.71	2079.58
67.7555	1794.67	769.968	39.3786	2858.56	1208.87	33.8523	1160.54	535.729	3.4865	5737.55	1274.31
128.51	1531.74	1186.08	8.82655	1736.37	403.642	27.5719	3743.09	897.851	-40.7006	414.695	576.448
4.05921	1632.59	334.933	-59801.9	-2159.7	2944.94	28.7232	1534.23	773.865	60451	-2200.82	2971.31
-594150	2382.74	911.306	60.3775	1143.12	529.686	594255	2382.67	911.38	9.10779	3943.55	1880.55

### Sheet: 4X1.5 min
a1	b1	c1	a2	b2	c2	a3	b3	c3	a4	b4	c4
11224.4	1519.75	610.238	84.8325	2516.43	1159.62	-11182.9	1519.66	609.368	35.7531	4749.97	2284.43
20511.8	2809.2	1003.42	-20416.8	2811.01	1000.85	23.1341	1173.47	479.86	35.7347	5230.98	2090.82
16.5034	3535.18	569.71	136.045	2097.08	1087.79	-1.40946	2561.57	160.118	30.4634	4283.28	1974.5
38.1005	3174.4	1336.17	-597422	1878.68	777.241	12.0459	5792.19	1468.1	597525	1878.68	777.281
61.4324	1777.31	728.956	10.5013	1070.94	450.285	-90.1642	3448.16	974.738	132.763	3231.45	1222.28
112414	2319.02	797.581	27.7626	1085.47	446.703	-112273	2319.22	797.301	49.5752	3912.29	2289.42
97.888	1914.76	661.092	43.7487	2681.46	917.739	47.4327	1251.87	497.392	43.4841	3949.55	2226.46
84.9839	1971.42	609.152	107.567	2829.23	1009.68	91.0168	4235.64	2116.04	53.1522	1390.5	501.018
-19.3895	2716.7	472.923	51.8141	1478.05	650.826	41.8536	4104.24	1577.66	115.761	2497.44	916.575
47724.6	2213.49	707.068	63.6486	1255.54	485.251	-47562.8	2214.02	706.427	52.3664	4128.69	2013.4
7.15751e+06	3348.03	1264.83	55.6918	1602.95	790.9	-7.15737e+06	3348.04	1264.81	24.3922	6160.94	1398.79
68827.7	2085.63	665.966	-68651	2086.12	665.372	56.6204	1160.13	447.206	58.2584	3645.31	1759.79
15.6739	2358.84	295.367	98.9309	2186.23	1079.33	8.46114	2744.88	266.348	46.2424	3606.37	1658.63
73.4643	2162.66	930.511	-3.43864	2162.32	122.549	25.1488	3268.24	1391.04	14.2244	1330.68	443.453
2.97704	1688.13	33.4385	116.121	2054.4	748.631	131.2	1466.44	544.144	26.9563	3479.46	1665.46
59084.6	1641.42	546.289	91.2904	2685.59	939.31	-58941.7	1641.42	545.926	24.6905	4541.42	1262.27
-23256.6	2143.76	688.127	23306.9	2143.51	688.474	10.61	1177.99	430.149	14.3887	3519.22	1484.72
150299	2698.97	883.242	24.3862	1505.58	565.871	-150235	2699.08	883.05	12.8137	3967.38	1719.51
41.6619	2455.06	559.072	-1.43206	447.808	148.519	41.6959	1584.39	609.67	44.5233	3191.19	1162.83
