## Supplementary material for "Time-varying stimuli that prolong IKK activation promote nuclear remodeling and mechanistic switching of NF-κB dynamics": D2FCSquared Matlab Files: ModelParameters.xlsx

### Sheet: Sheet1
Model Index	Parameter Name	D2FCSquared	D2FCOptimized	D2FC	Custom
16	ka1a	0.58537	77.6485	0.5	0.58537
17	kd1a	0.05	0.05	0.05	0.05
18	ki1	0.00540346	0.0258872	0.0026	0.00540346
19	ke1	9.6567e-05	0.000519963	5.2e-05	9.6567e-05
20	f_ka1a	0.0424953	1	1	0.0424953
21	f_kd1a	0.0262528	1	1	0.0262528
22	ka1a_nucleus	1e-14	1e-14	1e-14	1e-14
23	kd1a_nucleus	1e-14	1e-14	1e-14	1e-14
24	ka1d	0.000707019	0	0	0.000707019
25	ps	7950.55	0	0	7950.55
26	h3	1	0	0	1
27	kdP	3.1623	1	1	3.1623
28	h2	1.50004	0	0	1.50004
29	kdNFKB	1.03393	1	1	1.03393
30	ka2a	0.0131977	0	0	0.0131977
31	kd1d	6.68391e-05	0	0	6.68391e-05
32	c4a	0.0005	0.0005	0.0005	0.0005
33	ke2a	0.0835343	0.00108252	0.01	0.0835343
34	ki3a	0.00663756	7.18175e-05	0.00067	0.00663756
35	ke3a	0.00245689	0.00302657	0.000335	0.00245689
36	c5a	2.2e-05	2.2e-05	2.2e-05	2.2e-05
37	ka	2.40946e-06	1.69639e-06	5.5e-08	2.40946e-06
38	ki	0.0115582	0.0112539	0.003	0.0115582
39	kp	6.46428e-05	0.0115999	0.0006	6.46428e-05
40	kbA20	0.0018	0.0018	0.0018	0.0018
41	c1a	15.2538	21694.1	140000	15.2538
42	h	2	2	2	2
43	k	0.066809	0.065001	0.065	0.066809
44	rs_a	6.85241e-08	1e-12	1e-12	6.85241e-08
45	c3a	0.0003	0.0003	0.0003	0.0003
46	c2a	0.5	0.5	0.5	0.5
47	k4	0.0101782	0.629393	0.065	0.0101782
48	c6a	4.29e-05	4.29e-05	4.28571e-05	4.29e-05
49	c1	2e-07	2e-07	2e-07	2e-07
50	k2	0.997921	0.0147591	0.065	0.997921
51	c3	0.0004	0.0004	0.0004	0.0004
52	c2	0.5	0.5	0.5	0.5
53	c4	0.0045	0.0045	0.0045	0.0045
54	kc1a	0.499786	0.491664	0.074	0.499786
55	kt1a	0.00579624	0.000910019	0.1	0.00579624
56	kc2a	0.407105	0.00902733	0.37	0.407105
57	kt2a	0.000127381	0.000134727	0.1	0.000127381

### Sheet: Sheet2
	1	a1_coeff	-4088.41	dimensionless
	2	b1_coeff	1930.29	dimensionless
	3	c1_coeff	652.605	dimensionless
	4	a2_coeff	120.375	dimensionless
	5	b2_coeff	1016.05	dimensionless
	6	c2_coeff	349.77	dimensionless
	7	a3_coeff	4256.33	dimensionless
	8	b3_coeff	1919.75	dimensionless
	9	c3_coeff	665.249	dimensionless
	10	a4_coeff	66.2074	dimensionless
	11	b4_coeff	3745.46	dimensionless
	12	c4_coeff	2162.23	dimensionless
	13	IKKSpots	0	dimensionless
	14	TR	0	dimensionless
	15	kv	3.3	dimensionless
	16	ka1a	0.58537	1/(micromole*second)
	17	kd1a	0.05	1/second
	18	ki1	0.00540346	1/second
	19	ke1	9.6567e-05	1/second
	20	f_ka1a	0.0424953	dimensionless
	21	f_kd1a	0.0262528	dimensionless
	22	ka1a_nucleus	1e-14	1/(micromole*second)
	23	kd1a_nucleus	1e-14	1/second
	24	ka1d	0.000707019	micromole/second
	25	ps	7950.55	dimensionless
	26	h3	1	dimensionless
	27	kdP	3.1623	micromole
	28	h2	1.50004	dimensionless
	29	kdNFKB	1.03393	micromole
	30	ka2a	0.0131977	1/(micromole*second)
	31	kd1d	6.68391e-05	1/second
	32	c4a	0.0005	1/second
	33	ke2a	0.0835343	1/second
	34	ki3a	0.00663756	1/second
	35	ke3a	0.00245689	1/second
	36	c5a	2.2e-05	1/second
	37	ka	2.40946e-06	1/second
	38	ki	0.0115582	1/second
	39	kp	6.46428e-05	1/second
	40	kbA20	0.0018	micromole
	41	c1a	15.2538	dimensionless
	42	h	2	dimensionless
	43	k	0.066809	micromole
	44	rs_a	6.85241e-08	micromole/second
	45	c3a	0.0003	1/second
	46	c2a	0.5	1/second
	47	k4	0.0101782	micromole
	48	c6a	4.29e-05	1/second
	49	c1	2e-07	micromole/second
	50	k2	0.997921	micromole
	51	c3	0.0004	1/second
	52	c2	0.5	1/second
	53	c4	0.0045	1/second
	54	kc1a	0.499786	1/(micromole*second)
	55	kt1a	0.00579624	1/second
	56	kc2a	0.407105	1/(micromole*second)
	57	kt2a	0.000127381	1/second
